# Antibody Upstream Sequence Diversity and Its Biological Implications Revealed by Repertoire Sequencing

**DOI:** 10.1101/2020.09.02.280396

**Authors:** Yan Zhu, Xiujia Yang, Jiaqi Wu, Haipei Tang, Qilong Wang, Junjie Guan, Wenxi Xie, Sen Chen, Yuan Chen, Minhui Wang, Chunhong Lan, Lai Wei, Caijun Sun, Zhenhai Zhang

**Affiliations:** State Key Laboratory of Organ Failure Research, National Clinical Research Center for Kidney Disease, Division of Nephrology, Nanfang Hospital, Southern Medical University, Guangzhou, 510515, China; Department of Bioinformatics, School of Basic Medical Sciences, Southern Medical University, Guangzhou 510515, China; Center for Precision Medicine, Guangdong Provincial People’s Hospital, Guangdong Academy of Medical Sciences, Guangzhou 510080, China; Key Laboratory of Mental Health of the Ministry of Education, Guangdong-Hong Kong-Macao Greater Bay Area Center for Brain Science and Brain-Inspired Intelligence, Southern Medical University, Guangzhou 510515, China; Department of Nephrology, Hainan Affiliated Hospital of Hainan Medical College, Haikou 570311, China; Department of Nephrology, Hainan General Hospital, Haikou 570311, China; State Key Laboratory of Ophthalmology, Zhongshan Ophthalmic Center, Sun Yat-sen University, Guangzhou 510060, China; School of public health, Sun Yat-sen University, Shenzhen 510006, China

**Keywords:** antibody upstream sequences, 5’ UTR, leader sequences, Rep-Seq, antibody repertoire

## Abstract

The sequence upstream of antibody variable region (Antibody Upstream Sequence, or AUS) consists of 5’ untranslated region (5’ UTR) and two leader regions, L-PART1 and L-PART2. The sequence variations in AUS affect the efficiency of PCR amplification, mRNA translation, and subsequent PCR-based antibody quantification as well as antibody engineering. Despite their importance, the diversity of AUSs has long been neglected. Utilizing the rapid amplification of cDNA ends (5’RACE) and high-throughput antibody repertoire sequencing (Rep-Seq) technique, we acquired full-length AUSs for human, rhesus macaque (RM), cynomolgus macaque (CM), mouse, and rat. We designed a bioinformatics pipeline and discovered 2,957 unique AUSs, corresponding to 2,786 and 1,159 unique sequences for 5’ UTR and leader, respectively. Comparing with the leader records in the international ImMunoGeneTics (IMGT), while 529 were identical, 313 were with single nucleotide polymorphisms (SNPs), 280 were totally new, and 37 updated the incomplete records. The diversity of AUSs’ impact on related antibody biology was also probed. Taken together, our findings would facilitate Rep-Seq primer design for capturing antibodies comprehensively and efficiently as well as provide a valuable resource for antibody engineering and the studies of antibody at the molecular level.
