## Supplementary Table 2 for "Antibody Upstream Sequence Diversity and Its Biological Implications Revealed by Repertoire Sequencing"

### Sheet: Sheet1
Supplementary Table 2. The number and percentage of genes discovered with AUSs.
Species	Chain		Complete						Partial						Unknown
			#Total	#Discovered	%Discovered	#Novel	%Novel		#Total	#Discovered	%Discovered	#Novel	%Novel		#Total	#Discovered	%Discovered	#Novel	%Novel
Human	IGH		115	60	52.1739	42	70		6	4	66.6667	4	100		85	39	45.8824	39	100
Human	IGK		100	43	43	20	46.5116		4	1	25	1	100		42	25	59.5238	25	100
Human	IGL		50	22	44	7	31.8182		1	1	100	1	100		46	25	54.3478	25	100
RM	IGH		3	2	66.6667	0	0		0	0	-	0	-		49	2	4.08163	2	100
RM	IGK		4	0	0	0	-		57	24	42.1053	24	100		57	0	0	0	-
CM	IGH		105	52	49.5238	22	42.3077		9	0	0	0	-		35	0	0	0	-
Mouse	IGH		286	103	36.014	34	33.0097		3	0	0	0	-		95	3	3.15789	3	100
Mouse	IGK		149	89	59.7315	9	10.1124		6	0	0	0	-		21	2	9.52381	2	100
Rat	IGH		350	126	36	39	30.9524		0	0	-	0	-		46	0	0	0	-
Rat	IGK		23	17	73.913	7	41.1765		0	0	-	0	-		140	43	30.7143	43	100
Note: Genes are classified into three groups, including complete, partial and unknown, according to the availablility of the full-length leader sequences curated in IMGT/GENE-DB.
