## Supplementary Table 3 for "Antibody Upstream Sequence Diversity and Its Biological Implications Revealed by Repertoire Sequencing"

### Sheet: Sheet1
Supplementary Table 3. The statistics relevant to comparison of novel leaders with six primer sets.
Primer	# Genes	Maximum distance (bp)
Tiller et al., 2008	9	2
Scheid et al., 2011	13	1
Klein et al., 2012	18	5
Meng et al., 2017	17	2
Vergani et al., 2017	20	3
Kreer et al., 2020	22	2
Note: The values in the "#Gene" column represent the number of genes with discovered leader sequences more distant to their optimal primers in a typical primer set than known leaders. The values in "Maximum distance" column represent the maximum distance of the novel leader sequences to their optimal primers for a typical primer set.
