## Supplementary Table 4 for "Antibody Upstream Sequence Diversity and Its Biological Implications Revealed by Repertoire Sequencing"

### Sheet: Sheet1
Supplementary Table 4. The maximum difference between IMGT and novel upstream sequences.
Note: The number in each cell means the maximum number of mismatches between alleles and their optimal primer within genes
Gene	IMGT	Novel	Difference	Primer
IGHV1-17	2	2	0	Kreer et al., 2020
IGHV1-18	0	1	1
IGHV1-2	0	0	0
IGHV1-24	1	2	1
IGHV1-3	0	1	1
IGHV1-45	7	1	-6
IGHV1-46	0	0	0
IGHV1-58	1	1	0
IGHV1-69	9	1	-8
IGHV1-69-2	1	1	0
IGHV1-8	8	0	-8
IGHV2-26	1	1	0
IGHV2-5	1	1	0
IGHV2-70	1	2	1
IGHV3-11	0	0	0
IGHV3-13	0	0	0
IGHV3-15	7	2	-5
IGHV3-20	0	1	1
IGHV3-21	0	1	1
IGHV3-23	1	2	1
IGHV3-30	1	2	1
IGHV3-30-3	1	2	1
IGHV3-33	1	1	0
IGHV3-38	1	1	0
IGHV3-43	1	1	0
IGHV3-48	1	2	1
IGHV3-49	1	2	1
IGHV3-53	0	2	2
IGHV3-64	0	0	0
IGHV3-64D	1	1	0
IGHV3-66	0	0	0
IGHV3-69-1	3	1	-2
IGHV3-7	0	1	1
IGHV3-72	0	0	0
IGHV3-73	0	1	1
IGHV3-74	0	2	2
IGHV3-9	1	2	1
IGHV4-28	0	1	1
IGHV4-30-2	0	0	0
IGHV4-30-4	0	0	0
IGHV4-31	0	0	0
IGHV4-34	0	1	1
IGHV4-38-2	1	2	1
IGHV4-39	0	1	1
IGHV4-4	1	1	0
IGHV4-55	0	0	0
IGHV4-59	0	0	0
IGHV4-61	0	1	1
IGHV4/OR15-8	1	1	0
IGHV5-51	0	1	1
IGHV6-1	0	0	0
IGHV7-4-1	0	0	0
IGHV1-17	2	2	0	Meng et al., 2017
IGHV1-18	0	1	1
IGHV1-2	0	0	0
IGHV1-24	1	2	1
IGHV1-3	0	1	1
IGHV1-45	4	0	-4
IGHV1-46	0	0	0
IGHV1-58	2	2	0
IGHV1-69	4	0	-4
IGHV1-69-2	1	1	0
IGHV1-8	4	0	-4
IGHV2-26	2	2	0
IGHV2-5	2	1	-1
IGHV2-70	2	3	1
IGHV3-11	0	0	0
IGHV3-13	1	1	0
IGHV3-15	5	1	-4
IGHV3-20	0	0	0
IGHV3-21	0	1	1
IGHV3-23	0	0	0
IGHV3-30	0	2	2
IGHV3-30-3	0	1	1
IGHV3-33	0	0	0
IGHV3-38	2	0	-2
IGHV3-43	1	1	0
IGHV3-48	2	3	1
IGHV3-49	1	2	1
IGHV3-53	1	2	1
IGHV3-64	1	1	0
IGHV3-64D	2	2	0
IGHV3-66	0	1	1
IGHV3-69-1	4	2	-2
IGHV3-7	2	2	0
IGHV3-72	0	0	0
IGHV3-73	0	0	0
IGHV3-74	0	0	0
IGHV3-9	2	3	1
IGHV4-28	0	1	1
IGHV4-30-2	0	0	0
IGHV4-30-4	0	0	0
IGHV4-31	0	0	0
IGHV4-34	0	1	1
IGHV4-38-2	2	3	1
IGHV4-39	1	2	1
IGHV4-4	1	1	0
IGHV4-55	0	0	0
IGHV4-59	1	2	1
IGHV4-61	1	1	0
IGHV4/OR15-8	1	1	0
IGHV5-51	5	4	-1
IGHV6-1	0	0	0
IGHV7-4-1	0	0	0
IGHV1-17	3	6	3	Vergani et al., 2017
IGHV1-18	0	1	1
IGHV1-2	0	1	1
IGHV1-24	0	2	2
IGHV1-3	0	2	2
IGHV1-45	0	0	0
IGHV1-46	1	2	1
IGHV1-58	1	2	1
IGHV1-69	1	2	1
IGHV1-69-2	0	0	0
IGHV1-8	2	2	0
IGHV2-26	0	0	0
IGHV2-5	1	3	2
IGHV2-70	0	0	0
IGHV3-11	0	0	0
IGHV3-13	1	1	0
IGHV3-15	0	0	0
IGHV3-20	0	0	0
IGHV3-21	1	2	1
IGHV3-23	1	0	-1
IGHV3-30	0	1	1
IGHV3-30-3	0	0	0
IGHV3-33	0	2	2
IGHV3-38	0	0	0
IGHV3-43	0	0	0
IGHV3-48	1	1	0
IGHV3-49	1	1	0
IGHV3-53	1	1	0
IGHV3-64	0	0	0
IGHV3-64D	1	1	0
IGHV3-66	0	0	0
IGHV3-69-1	0	1	1
IGHV3-7	1	1	0
IGHV3-72	1	1	0
IGHV3-73	0	0	0
IGHV3-74	0	0	0
IGHV3-9	0	1	1
IGHV4-28	1	1	0
IGHV4-30-2	0	0	0
IGHV4-30-4	0	0	0
IGHV4-31	0	0	0
IGHV4-34	0	1	1
IGHV4-38-2	0	1	1
IGHV4-39	0	1	1
IGHV4-4	1	1	0
IGHV4-55	0	1	1
IGHV4-59	0	1	1
IGHV4-61	1	1	0
IGHV4/OR15-8	0	1	1
IGHV5-51	0	0	0
IGHV6-1	2	0	-2
IGHV7-4-1	0	0	0
IGHV1-17	4	9	5	Klein et al., 2012
IGHV1-18	1	2	1
IGHV1-2	1	2	1
IGHV1-24	4	5	1
IGHV1-3	2	3	1
IGHV1-45	3	3	0
IGHV1-46	2	4	2
IGHV1-58	2	3	1
IGHV1-69	4	4	0
IGHV1-69-2	5	5	0
IGHV1-8	1	1	0
IGHV2-26	7	7	0
IGHV2-5	7	7	0
IGHV2-70	8	9	1
IGHV3-11	1	1	0
IGHV3-13	0	0	0
IGHV3-15	0	0	0
IGHV3-20	0	0	0
IGHV3-21	1	2	1
IGHV3-23	0	0	0
IGHV3-30	2	3	1
IGHV3-30-3	2	2	0
IGHV3-33	2	3	1
IGHV3-38	0	0	0
IGHV3-43	0	0	0
IGHV3-48	0	0	0
IGHV3-49	1	1	0
IGHV3-53	0	1	1
IGHV3-64	0	0	0
IGHV3-64D	1	1	0
IGHV3-66	0	0	0
IGHV3-69-1	0	0	0
IGHV3-7	0	0	0
IGHV3-72	0	0	0
IGHV3-73	0	0	0
IGHV3-74	0	0	0
IGHV3-9	0	0	0
IGHV4-28	1	1	0
IGHV4-30-2	1	1	0
IGHV4-30-4	0	0	0
IGHV4-31	1	0	-1
IGHV4-34	0	1	1
IGHV4-38-2	0	1	1
IGHV4-39	1	2	1
IGHV4-4	1	1	0
IGHV4-55	0	1	1
IGHV4-59	0	1	1
IGHV4-61	1	1	0
IGHV4/OR15-8	0	1	1
IGHV5-51	1	1	0
IGHV6-1	7	7	0
IGHV7-4-1	0	0	0
IGHV1-17	2	2	0	Scheid et al., 2011
IGHV1-18	0	1	1
IGHV1-2	0	0	0
IGHV1-24	1	2	1
IGHV1-3	0	1	1
IGHV1-45	3	0	-3
IGHV1-46	0	0	0
IGHV1-58	1	1	0
IGHV1-69	2	0	-2
IGHV1-69-2	1	1	0
IGHV1-8	2	0	-2
IGHV2-26	5	5	0
IGHV2-5	5	5	0
IGHV2-70	6	6	0
IGHV3-11	0	0	0
IGHV3-13	0	0	0
IGHV3-15	0	0	0
IGHV3-20	0	0	0
IGHV3-21	0	1	1
IGHV3-23	0	0	0
IGHV3-30	0	1	1
IGHV3-30-3	0	0	0
IGHV3-33	0	1	1
IGHV3-38	0	0	0
IGHV3-43	0	0	0
IGHV3-48	0	0	0
IGHV3-49	1	1	0
IGHV3-53	1	1	0
IGHV3-64	0	0	0
IGHV3-64D	1	1	0
IGHV3-66	0	0	0
IGHV3-69-1	0	0	0
IGHV3-7	0	0	0
IGHV3-72	0	0	0
IGHV3-73	0	0	0
IGHV3-74	0	0	0
IGHV3-9	0	1	1
IGHV4-28	0	0	0
IGHV4-30-2	0	0	0
IGHV4-30-4	0	0	0
IGHV4-31	0	0	0
IGHV4-34	0	1	1
IGHV4-38-2	1	2	1
IGHV4-39	0	1	1
IGHV4-4	0	1	1
IGHV4-55	0	0	0
IGHV4-59	0	1	1
IGHV4-61	0	1	1
IGHV4/OR15-8	0	0	0
IGHV5-51	0	0	0
IGHV6-1	0	0	0
IGHV7-4-1	0	0	0
IGHV1-17	1	3	2	Tiller et al., 2008
IGHV1-18	0	1	1
IGHV1-2	0	0	0
IGHV1-24	1	1	0
IGHV1-3	1	3	2
IGHV1-45	1	1	0
IGHV1-46	0	0	0
IGHV1-58	2	3	1
IGHV1-69	2	2	0
IGHV1-69-2	2	2	0
IGHV1-8	0	0	0
IGHV2-26	4	4	0
IGHV2-5	5	5	0
IGHV2-70	5	5	0
IGHV3-11	1	1	0
IGHV3-13	0	0	0
IGHV3-15	0	0	0
IGHV3-20	0	0	0
IGHV3-21	1	2	1
IGHV3-23	0	0	0
IGHV3-30	1	1	0
IGHV3-30-3	1	1	0
IGHV3-33	1	1	0
IGHV3-38	0	0	0
IGHV3-43	0	0	0
IGHV3-48	0	0	0
IGHV3-49	1	1	0
IGHV3-53	0	1	1
IGHV3-64	0	0	0
IGHV3-64D	1	1	0
IGHV3-66	0	0	0
IGHV3-69-1	0	0	0
IGHV3-7	0	0	0
IGHV3-72	0	0	0
IGHV3-73	0	0	0
IGHV3-74	0	0	0
IGHV3-9	0	0	0
IGHV4-28	1	0	-1
IGHV4-30-2	0	0	0
IGHV4-30-4	0	0	0
IGHV4-31	1	0	-1
IGHV4-34	0	1	1
IGHV4-38-2	0	0	0
IGHV4-39	0	0	0
IGHV4-4	1	1	0
IGHV4-55	0	1	1
IGHV4-59	0	0	0
IGHV4-61	1	1	0
IGHV4/OR15-8	0	1	1
IGHV5-51	1	1	0
IGHV6-1	1	1	0
IGHV7-4-1	0	0	0
