## Supplementary Table 5 for "Antibody Upstream Sequence Diversity and Its Biological Implications Revealed by Repertoire Sequencing"

### Sheet: Sheet1
Supplementary Table 5. The accession number of enrolled public Rep-seq datasets
Species	BioProject	Accession
Human	PRJNA317685	SRR3350723
		SRR3350725
	PRJNA393446	SRR5811755
		SRR5811757
		SRR5811758
		SRR5811759
		SRR5811760
		SRR5811761
		SRR5811763
		SRR5811766
		SRR5811767
		SRR5811768
		SRR5811769
		SRR5811770
		SRR5811771
		SRR5811775
		SRR5811776
		SRR5811777
		SRR5811784
		SRR5811786
		SRR5811789
Rhesus macaque	PRJEB15295	ERR1759744
		ERR1759747
		ERR1759745
		ERR1759737
		ERR1759738
		ERR1759746
		ERR1759742
		ERR1759743
		ERR1759739
		ERR1759740
		ERR1759741
	PRJNA503527	SRR8183204
		SRR8183242
		SRR8183247
		SRR8183213
		SRR8183184
		SRR8183216
		SRR8183206
		SRR8183192
		SRR8183189
		SRR8183231
		SRR8183243
		SRR8183224
		SRR8183190
		SRR8183181
		SRR8183215
