## Supplementary Table 6 for "Antibody Upstream Sequence Diversity and Its Biological Implications Revealed by Repertoire Sequencing"

### Sheet: Sheet1
Supplementary Table 6. The information of primer sequences
Type	Primer ID	Sequence
5' RACE	5' SMART Oligo primer	dAdAdGdCdAdGdTdGdGdTdAdTdCdAdAdCdGdCdAdGdAdGdTdAdCGGGGG
	Universal forward primer	AAGCAGTGGTATCAACGCAGAG
	Rat IgG reverse primer	CTGAGGACACGGTGACCATG
	Rat IgM reverse primer	CCACCAAATTCTCATCAGACAGG
	Rat IgK reverse primer	GATACAGTTGGTGCAGCATC
	Mouse IgG reverse primer	CCAGGGACCAAGGGATAGAC
	Mouse IgM reverse primer	GGCCACCAGATTCTTATCAG
	Mouse IgK reverse primer	ATGGATACAGTTGGTGCAGC
	Rhesus macaque IgM reverse primer	GGCATTCTCACAGGAGACGA
	Cynomolgus macaque IgM reverse primer	TTGGGGCGGATGCACTCC
Multiplex	IgG reverse primer	TAGCGCTCGGGGAAGACCGATGGGCCCTTGGTGG
	Multiplex-F1	TTAGGCTCCCGACAGGTCACCTTGAGGGAG
	Multiplex-F2	TTAGGCTCCCGACAGGTGCAGCTGGTGCAG
	Multiplex-F3	TTAGGCTCCCGACAGGTGCAGCTACAGCAGTGGG
	Multiplex-F4	TTAGGCTCCCGACAGGTGCAGCTGCAGGAGTCGG
	Multiplex-F5	TTAGGCTCCCGACAGGTCCAGCTGGTGCAGTCTGG
	Multiplex-F6	TTAGGCTCCCGATTAAAAGGTGTCCAGTGTGAGG
	Multiplex-F7	TTAGGCTCCCGACAGGTACAGCTGCAGCAGTCA
	Multiplex-F8	TTAGGCTCCCGACAGGTGCAGCTGGTGGAGTCTGG
	Multiplex-F9	TTAGGCTCCCGACAACTACAGGTGCCCACTCC
	Multiplex-F10	TTAGGCTCCCGAGAGGTGCAGCTGGTGGAGTCT
